# Human Serum Albumin as a Hidden Source of Variability in IVF Culture Media

**DOI:** 10.1101/2025.05.29.656106

**Authors:** Markéta Nezvedová, Volodymyr Porokh, Tami Bočková, Václav Pustka, Drahomíra Kyjovská, Barbora Maierová, Soňa Kloudová, Pavel Otevřel, Zuzana Holubcová

**Affiliations:** RECETOX, Faculty of Science, Masaryk University, 625 00 Brno, Czech Republic; Department of Histology and Embryology, Faculty of Medicine, Masaryk University, 625 00 Brno, Czech Republic; Reprofit International – Clinic of Reproductive Medicine and Gynecology, 603 00 Brno, Czech Republic; Proteomics Core Facility, Central European Institute for Technology, Masaryk University, 625 00 Brno, Czech Republic

**Author notes:** Corresponding author, address: | Masaryk University, Faculty of Medicine, Department of Histology and Embryology, Masaryk University Campus, Kamenice 3, building F01B1, 62500 Brno, Czech Republic.

**Keywords:** IVF media composition, human serum albumin, spent culture medium, embryo culture, proteomics, protein biomarkers

## Abstract

Soluble proteins present in spent culture media (SCM) have been proposed as potential indicators of embryo viability. However, results across studies remain inconsistent, and the identity of reliable protein biomarkers is still unclear. To evaluate the potential of secretome profiling for non-invasive embryo assessment, we applied state-of-the-art mass spectrometry to analyze the protein composition of SCM from individual successful and unsuccessful human embryo cultures, alongside corresponding controls cultured under identical conditions. Surprisingly, both untargeted (nanoLC-TIMS-TOF-MS/MS) and targeted (UHPLC-QqQ-MS/MS) proteomic analyses consistently detected multiple human proteins in unconditioned media, indicating that these signals are not of embryonic origin. Undeclared proteins were also identified in media sampled before their first use, with considerable variability observed across production batches. Supplementation experiments demonstrated that this variability originates from the addition of plasma-derived human serum albumin, which introduces a range of contaminating proteins. In contrast, recombinant albumin did not contribute detectable serum proteins. These findings indicate that the protein background in commercial IVF media is an overlooked variable, not only compromising the reproducibility and interpretation of secretome analyses in research, but also contributing to unstandardized culture conditions in clinical IVF practice. While this study evaluated 13 production lots of monophasic media from two different manufacturers, the results underscore a broader need for transparency and standardization in IVF media composition. The adoption of fully chemically defined IVF media, free from purified serum components, would support more consistent embryo culture conditions and advance the discovery of biomarkers in SCM.
