## Supplementary Table 2 for "Human Serum Albumin as a Hidden Source of Variability in IVF Culture Media"

### Sheet: Cell adhesion
Supplementary Table 2:
Proteins detected in control samples (n = 12), with mean normalized intensity values (Ctrl_mean). Each sheet lists protein species assigned to one of the following categories based on Gene Ontology classification: Cell adhesion, Cell death, DNA damage response, Growth factor activity, Hormone activity, Immune response, and Metabolism.
Cell adhesion
Gene Ontology category:	GO:0007155
Protein	Ctrl_mean
O00299	347.333
O95274	170.167
O95497	4330.25
P00533	1343.58
P01040	20636.4
P02461	2227.25
P02671	9641.67
P02675	4238.92
P02679	875
P02750	111411
P02760	250681
P04004	1401.33
P04083	5402.33
P04792	11678.2
P05109	9665.25
P05362	2820.58
P05783	411.333
P06702	5541.83
P06727	912.083
P07355	12417.7
P07359	5084.25
P07996	695.083
P09382	114.833
P10721	510.083
P12109	1189.42
P12110	1982.83
P12111	5756.92
P12830	3349
P13598	2609.67
P14151	7481.58
P14923	22770.8
P15151	2435.67
P15291	676
P15311	189.75
P15924	35055.2
P16070	15046.2
P16671	410.583
P17813	411
P18206	1622.58
P19256	385.583
P21333	1282.08
P22392	2877.67
P25311	579457
P27487	2815.75
P30101	3127.08
P31949	1222.17
P32926	110.417
P35222	552.667
P35579	3295.5
P35858	569.167
P39060	1430.58
P43121	3052.75
P47929	13722.3
P50452	405.917
P55000	1462.75
P55290	2055.92
P61026	1703.5
P61225	128.583
P61764	667.917
P62937	6350.33
P68871	444183
Q02413	27004
Q02487	277.167
Q08380	1066.75
Q08431	213.833
Q08554	33203
Q13421	287.5
Q13740	2697
Q13835	9615.75
Q14210	416.167
Q14574	5581.58
Q15517	562718
Q15582	87111
Q16787	260
Q16853	17916.5
Q5D862	32939.9
Q96FX8	1717.58
Q9NPH3	7813.58
Q9NQC3	235.333
Q9Y251	91
Q9Y446	171.833
Q9Y490	1525.42
Q9Y4F9	550082
Q9Y5Y7	3153.92

### Sheet: Cell death
Supplementary Table 2:
Proteins detected in control samples (n = 12), with mean normalized intensity values (Ctrl_mean). Each sheet lists protein species assigned to one of the following categories based on Gene Ontology classification: Cell adhesion, Cell death, DNA damage response, Growth factor activity, Hormone activity, Immune response, and Metabolism.
Cell death
Gene Ontology category:	GO:0008219
Protein	Ctrl_mean
O00571	278.917
O60911	265.167
O75223	2229.75
O75340	141.75
O75832	44.5
P00441	3126.83
P02511	2869.08
P04062	877
P04179	1618.58
P04406	21513.9
P05109	9665.25
P05783	411.333
P05787	1600
P06396	4292.42
P06702	5541.83
P07339	6338.42
P07355	12417.7
P07900	446.75
P07996	695.083
P08133	4268.25
P08571	10511.8
P09382	114.833
P09668	274.75
P10721	510.083
P10809	1077.25
P10909	3547.75
P11279	988.75
P12109	1189.42
P12110	1982.83
P12111	5756.92
P12236	3614
P14618	9731.42
P21796	579.5
P30101	3127.08
P31944	10920.8
P31947	782.75
P32119	14083.9
P35222	552.667
P36222	1018.58
P45880	680
P47929	13722.3
P52952	33110
P53355	30759.7
P53634	2807.67
P61604	901
P61764	667.917
P62937	6350.33
P63244	338.5
P80188	163.333
Q03135	4172.08
Q07021	643.75
Q8IU89	46.5833
Q8WU39	2555.25
Q8WUM4	231
Q92542	249.167
Q92743	26.5
Q96FX8	1717.58
Q96QA5	3832.5
Q9BX26	24986.4
Q9HCY8	6236.67
Q9NQC3	235.333
Q9NX02	161.417
Q9Y337	1470.5

### Sheet: DNA damage response
Supplementary Table 2:
Proteins detected in control samples (n = 12), with mean normalized intensity values (Ctrl_mean). Each sheet lists protein species assigned to one of the following categories based on Gene Ontology classification: Cell adhesion, Cell death, DNA damage response, Growth factor activity, Hormone activity, Immune response, and Metabolism.
DNA damage response
Gene Ontology category:	GO:0006974
Protein	Ctrl_mean
P04179	1618.58
P06748	232.75
P12956	780
P14174	10907.9
P22314	624
P31947	782.75
P55072	845.25
Q07021	643.75
Q99497	1326.17
Q9NUW8	3796

### Sheet: Growth factor activity
Supplementary Table 2:
Proteins detected in control samples (n = 12), with mean normalized intensity values (Ctrl_mean). Each sheet lists protein species assigned to one of the following categories based on Gene Ontology classification: Cell adhesion, Cell death, DNA damage response, Growth factor activity, Hormone activity, Immune response, and Metabolism.
Growth factor activity
Gene Ontology category:	GO:0008083
Protein	Ctrl_mean
P01019	22542.2
P01033	1509.33
P06744	1098.92
P19971	1315.92
P20774	811.917
Q16674	114.083

### Sheet: Hormone activity
Supplementary Table 2:
Proteins detected in control samples (n = 12), with mean normalized intensity values (Ctrl_mean). Each sheet lists protein species assigned to one of the following categories based on Gene Ontology classification: Cell adhesion, Cell death, DNA damage response, Growth factor activity, Hormone activity, Immune response, and Metabolism.
Hormone activity
Gene Ontology category:	GO:0005179
Protein	Ctrl_mean
P01019	22542.2
P01042	54045.8
P02766	181332

### Sheet: Immune response
Supplementary Table 2:
Proteins detected in control samples (n = 12), with mean normalized intensity values (Ctrl_mean). Each sheet lists protein species assigned to one of the following categories based on Gene Ontology classification: Cell adhesion, Cell death, DNA damage response, Growth factor activity, Hormone activity, Immune response, and Metabolism.
Immune response
Gene Ontology category:	GO:0006955
Protein	Ctrl_mean
A0A075B6I0	341.167
A0A075B7B8	984.833
A0A0B4J2B5	5941.83
A0A0C4DH25	1771.17
A0A0C4DH38	699.667
A0A0G2JRQ6	428.917
A0M8Q6	17048.3
B9A064	18542.1
O00571	278.917
O15111	20.8333
O75015	1888.75
O75144	932.833
O75369	1201.17
O94919	142.167
O95497	4330.25
P00491	1812.75
P00736	2852.67
P00746	7388.67
P00751	1516.17
P00966	1570.5
P01023	6253
P01024	2665
P01042	54045.8
P01591	18987.5
P01700	430.917
P01701	1040.25
P01714	513.5
P01780	559.5
P01833	9601.92
P01834	58575.2
P01857	6136.17
P01859	5041.58
P01860	315.333
P01876	12715.9
P01877	1847.75
P02538	95134.7
P02671	9641.67
P02675	4238.92
P02750	111411
P02787	204758
P02788	18784.6
P02790	2.25133e+06
P03973	23892.5
P04003	1298.42
P04004	1401.33
P04083	5402.33
P04196	1052.58
P04264	1.42175e+06
P04279	136.417
P04406	21513.9
P05089	14450.8
P05109	9665.25
P05155	717134
P05362	2820.58
P06312	5246.67
P06396	4292.42
P06681	6628.42
P06702	5541.83
P06727	912.083
P06744	1098.92
P07333	11088.3
P07996	695.083
P08246	395.333
P08571	10511.8
P08603	374.75
P08670	17396.2
P08779	77475.3
P09382	114.833
P09668	274.75
P0C0L5	1978.17
P10721	510.083
P10809	1077.25
P10909	3547.75
P12956	780
P14174	10907.9
P15151	2435.67
P15559	31
P17405	42.3333
P17931	597.167
P18510	265.833
P19256	385.583
P21754	55.3333
P25311	579457
P30101	3127.08
P31151	25518.2
P35030	604.083
P41222	5589.83
P43243	10658.8
P53355	30759.7
P53634	2807.67
P54108	10119.3
P60953	501.333
P61626	24261.2
P61764	667.917
P61769	6043.08
P68371	4111.83
P80188	163.333
P81605	13427
Q06830	7041.08
Q07021	643.75
Q10588	2621.42
Q13740	2697
Q14508	191.583
Q15149	964.083
Q7RTR0	18.1667
Q8NHJ6	2028.58
Q8NHL6	1710.42
Q8TDL5	7678.17
Q8WWY7	3266.83
Q96PD5	228078
Q9BTV4	441.833
Q9H0E2	595.5
Q9H1E1	812.833
Q9NP55	10671.9
Q9NPH3	7813.58
Q9NVU0	121
Q9NX02	161.417
Q9NZH6	191.5
Q9NZH8	1687.83
Q9NZP8	25682.8
Q9UBH0	218.75
Q9UGM3	19554.9
Q9UJ70	673.333

### Sheet: Metabolism
Supplementary Table 2:
Proteins detected in control samples (n = 12), with mean normalized intensity values (Ctrl_mean). Each sheet lists protein species assigned to one of the following categories based on Gene Ontology classification: Cell adhesion, Cell death, DNA damage response, Growth factor activity, Hormone activity, Immune response, and Metabolism.
Metabolism
Gene Ontology category:	GO:0008152
Protein	Ctrl_mean
E9PAV3	96.8333
O00214	3261.42
O00391	6069.08
O00571	278.917
O14657	241020
O14732	619.667
O14744	242.667
O14818	2477.75
O14880	439.167
O14939	83.25
O15042	18854.2
O15382	814.25
O43240	486.583
O43548	534
O60240	556
O60259	274.25
O60911	265.167
O75152	468.833
O75342	2543.58
O75352	170.583
O75390	246.417
O75592	260.917
O75608	48.0833
O75874	485.5
O76062	108.333
O95445	14659.2
O95497	4330.25
O95861	4628.83
P00338	3211.75
P00352	394.5
P00403	1589.33
P00441	3126.83
P00488	523.833
P00491	1812.75
P00505	519.667
P00533	1343.58
P00558	3378.67
P00736	2852.67
P00738	2.43885e+06
P00739	7519.42
P00746	7388.67
P00751	1516.17
P00966	1570.5
P01024	2665
P01040	20636.4
P02042	17948.5
P02461	2227.25
P02511	2869.08
P02545	1058
P02647	25287.2
P02652	122059
P02655	2030.08
P02656	10379.6
P02671	9641.67
P02675	4238.92
P02679	875
P02749	279088
P02753	84444.5
P02760	250681
P02766	181332
P02774	23571.8
P02788	18784.6
P02790	2.25133e+06
P03952	3588
P04040	71508.6
P04062	877
P04066	1573.75
P04075	2887.75
P04083	5402.33
P04179	1618.58
P04180	23600.4
P04264	1.42175e+06
P04406	21513.9
P04792	11678.2
P04843	718.333
P04844	200.667
P05062	1740.75
P05089	14450.8
P05090	30432.8
P05091	597.167
P05109	9665.25
P05164	540
P05186	567
P05386	1059
P05388	908.5
P06276	8411.25
P06396	4292.42
P06576	9675.5
P06681	6628.42
P06702	5541.83
P06727	912.083
P06732	638
P06733	12939.7
P06744	1098.92
P06748	232.75
P06858	13.75
P07108	815.583
P07195	2650.42
P07237	4046.25
P07333	11088.3
P07339	6338.42
P07355	12417.7
P07359	5084.25
P07384	1074.67
P07602	2523.25
P07686	1114.67
P07738	1157.17
P07858	1333.5
P07900	446.75
P07919	78.5833
P07996	695.083
P08123	7799.33
P08185	6447.33
P08238	136
P08246	395.333
P08603	374.75
P09110	582.417
P09211	431.833
P09467	650
P09622	214.75
P09668	274.75
P09936	616.667
P10155	293.917
P10253	31.9167
P10599	14608.8
P10619	939.917
P10721	510.083
P10809	1077.25
P10909	3547.75
P10912	75.3333
P11021	2033.42
P11142	3816.17
P11166	1116.83
P11413	443.25
P12081	1211.83
P12109	1189.42
P12273	37778.5
P12277	255.75
P12821	1571.58
P12883	1432.25
P12955	3843.08
P12956	780
P13473	9943.17
P13489	566.583
P13639	2322
P13645	730167
P13667	462.167
P13716	242.083
P13798	20319.6
P13804	976.083
P13929	444.75
P14174	10907.9
P14550	933.833
P14618	9731.42
P14625	774.667
P14735	5552.42
P15144	1994.67
P15169	2883.75
P15289	326.833
P15291	676
P15559	31
P15924	35055.2
P16070	15046.2
P16152	308.667
P16662	1150.67
P16671	410.583
P16870	190.5
P16930	2319.67
P17066	1956.08
P17174	736.25
P17405	42.3333
P17858	110.75
P17900	503.75
P17931	597.167
P18510	265.833
P18669	3323.83
P19827	434.917
P19971	1315.92
P20073	1169.92
P20618	114.25
P20930	16138.8
P21266	188.333
P21333	1282.08
P21796	579.5
P21980	27250.1
P22079	36.3333
P22234	330.417
P22304	151
P22314	624
P22392	2877.67
P22626	3354.58
P22735	4369.75
P23141	339
P23490	1782
P23526	5744.58
P24534	11084.2
P24752	1284.5
P25705	5087.25
P25786	962.167
P25787	371.583
P25788	344.917
P25789	2792.17
P27487	2815.75
P27797	1433.17
P27824	176.75
P28066	2158.67
P28070	620.083
P28072	2705.5
P28074	920
P28331	621.583
P29373	137.417
P29401	3743.83
P29692	220.417
P30041	2431.83
P30043	123.25
P30044	743.75
P30048	1252.75
P30085	2192.92
P30101	3127.08
P30838	658.25
P31025	4484.67
P31040	427.333
P31943	117.75
P31944	10920.8
P32119	14083.9
P32320	127.167
P34896	517.083
P35030	604.083
P35222	552.667
P35579	3295.5
P35754	209.667
P35908	231328
P36222	1018.58
P36578	420.667
P37837	3918.17
P38646	1447.42
P39656	1067.92
P40394	262.5
P40925	424.167
P40926	1015.75
P40939	459.917
P41222	5589.83
P42357	1271.83
P42785	604.583
P43251	9765.42
P43353	110.167
P48163	423.333
P48556	570.417
P48637	728.917
P48735	1736.92
P49189	848.083
P49321	4.33333
P49327	605.583
P49411	485.917
P49419	674
P49720	584.833
P49721	4757.33
P49862	1240.33
P49908	2898.58
P50440	305.917
P50579	130.417
P50990	269.5
P50991	182.5
P51149	1185.5
P51665	59.0833
P51888	1153
P52788	1299.92
P52952	33110
P53355	30759.7
P53396	398.5
P53634	2807.67
P54253	1.17391e+06
P54652	496.333
P54802	1163.25
P55058	2772.08
P55072	845.25
P55786	555.5
P56537	2600.5
P60174	3488.17
P60228	781.167
P60900	755.417
P61019	711.833
P61313	515.5
P61604	901
P61769	6043.08
P61978	1375.17
P62081	847.167
P62857	903.583
P62937	6350.33
P63104	898.917
P63244	338.5
P67812	229.5
P68402	819.417
P68871	444183
P69892	960.667
P69905	301985
P78371	211.917
P78417	1632.58
P80108	5611
P80404	852.583
P81605	13427
P98160	101.417
Q00610	1297.67
Q00839	185.333
Q01459	2501.83
Q01469	96014.8
Q02218	987
Q02978	738.25
Q03135	4172.08
Q03154	1518
Q04756	2100.08
Q04760	304.333
Q06830	7041.08
Q07021	643.75
Q08188	5305.83
Q08257	96
Q08426	1520.58
Q12913	2440.08
Q12931	791.333
Q13126	178.083
Q13162	58.5833
Q13510	1140
Q13557	114.5
Q13790	3950.75
Q13867	2694.67
Q14376	145670
Q14508	191.583
Q14624	4619.58
Q14697	2105.58
Q14764	866.583
Q14894	8.08333
Q15084	437.917
Q15149	964.083
Q15365	537.75
Q15517	562718
Q16853	17916.5
Q3MJ16	133.5
Q53RT3	562.5
Q587J7	10009.9
Q5VVQ6	478.25
Q68CK6	256.167
Q6IQ55	13929.3
Q6NT55	27
Q6NUJ1	176.583
Q6P1J6	49.5833
Q6P4A8	2694.42
Q6TGC4	136.75
Q6ZVX7	5261.67
Q7L5L3	464.5
Q7Z4W1	91.8333
Q86VP6	591.833
Q86X76	47.9167
Q8IU89	46.5833
Q8IW75	2663.75
Q8IY37	2685.42
Q8N0U8	285.5
Q8N5K1	87.1667
Q8NCW5	37.4167
Q8NEX9	1505.58
Q8NHP8	196.667
Q8TDQ7	124.167
Q8TEA8	318.417
Q8WUM4	231
Q8WXW3	7230.17
Q92542	249.167
Q92743	26.5
Q92820	5057.5
Q92876	62.0833
Q93088	1080.92
Q969T9	69.4167
Q96AY3	26738.2
Q96FX8	1717.58
Q96G03	170.417
Q96IU4	200.833
Q96IY4	2439.33
Q96KN2	3705.75
Q96KP4	1824.25
Q96PD5	228078
Q99487	13837.7
Q99497	1326.17
Q99798	388.833
Q99829	137.417
Q9BTV4	441.833
Q9BWD1	198.833
Q9BYJ1	1106.92
Q9BYZ2	151.417
Q9GZR5	31.25
Q9H0E2	595.5
Q9H6B9	246.75
Q9H974	338
Q9HAU5	2918.75
Q9HB40	69.5833
Q9HCG7	194
Q9HDC9	737.167
Q9NQR4	497.833
Q9NQX3	136.75
Q9NUJ7	170.667
Q9NUW8	3796
Q9NYU2	37.1667
Q9NZ01	696.667
Q9NZH6	191.5
Q9NZH8	1687.83
Q9NZP8	25682.8
Q9UBG0	299.583
Q9UBH0	218.75
Q9UBX7	275.667
Q9UHG3	751.583
Q9UHL4	286.917
Q9UI42	2348
Q9UIQ6	144.917
Q9UJ70	673.333
Q9UKK9	805.25
Q9UKQ9	198.75
Q9Y251	91
Q9Y2S2	373.917
Q9Y2T3	756.917
Q9Y315	209.25
Q9Y337	1470.5
Q9Y3R4	1006.5
Q9Y5Y7	3153.92
Q9Y646	1932.08
