## Supplementary Table 3 for "Human Serum Albumin as a Hidden Source of Variability in IVF Culture Media"

### Sheet: List of selected proteins
	Supplementary Table 3:
	List of selected proteins analyzed by targeted proteomics, associated with metabolism, immune response, cell adhesion, and developmental regulation. Protein identifiers and annotated biological functions are included.
	Gene name	Protein number	Protein name [synonyms]	Function
	APOA1	P02647	Apolipoprotein A-I (ApoA-I) [Apolipoprotein A1]	Involved in cholesterol transport
	APOC2	P02655	Apolipoprotein C-II (ApoC-II) [Apolipoprotein C2]	Involved in lipoprotein metabolism
	APOH	P02749	Apolipoprotein H, Beta-2-glycoprotein 1 [Activated protein C-binding protein]	Involved in lipoprotein metabolism, coagulation, and the modulation of immune responses.
	BCHE	P06276	Cholinesterase [Acylcholine acylhydrolase]	Involved in choline metabolism.
	CD14	P08571	Monocyte differentiation antigen CD14 [Myeloid cell-specific leucine-rich glycoprotein; CD antigen: CD14]	Roles in immune system, mediates pro-inflammatory signaling and the innate immune response.
	CD44	P16070	CD44 antigen [GP90 lymphocyte homing/adhesion receptor; CD antigen: CD44 ]	Involved in cell-cell interactions and cell adhesion; serves as a receptor for hyaluronic acid and collagen.
	DPP4	P27487	Dipeptidyl peptidase 4 [Adenosine deaminase complexing protein 2 (ADCP-2); CD antigen: CD26]	Roles in immune regulation, glucose metabolism, and cell adhesion.
	FCGR3A	P08637	Low affinity immunoglobulin gamma Fc region receptor III-A (IgG Fc receptor III-A) [IgG Fc receptor III-2 ; CD antigen: CD16a]	Immune system modulation, NK cell function regulation.
	GC	P02774	Vitamin D-binding protein (VDB) [Vitamin D-binding protein-macrophage activating factor (DBP-maf)]	Involved in vitamin D transport and storage; Immune system modulation.
	ICAM1	P05362	Intercellular adhesion molecule 1 (ICAM-1) [Major group rhinovirus receptor; CD antigen: CD54 ]	Mediates adhesive intercellular interaction
	IGHG2	P01859	Immunoglobulin heavy constant gamma 2 [Ig gamma-2 chain C region DOT]	Roles in immune response.
	ORM2	P19652	Alpha-1-acid glycoprotein 2 (AGP 2) [Orosomucoid-2 (OMD 2)]	Immune response modulation.
	RBP4	P02753	Retinol-binding protein 4 [Plasma retinol-binding protein (PRBP)]	Transporter of retinol that is involved in immune response, and cellular growth and differentiation.
	TTR	P02766	Transthyretin [Prealbumin]	Thyroid hormone-binding protein; transporter for retinol (vitamin A) by binding to retinol-binding protein.
